# Regulators of male and female sexual development critical for transmission of a malaria parasite

**DOI:** 10.1101/2021.08.04.455056

**Authors:** Andrew J C Russell, Theo Sanderson, Ellen Bushell, Arthur M Talman, Burcu Anar, Gareth Girling, Mirjam Hunziker, Robyn S Kent, Tom Metcalf, Ruddy Montandon, Vikash Pandey, A Brett Roberts, Claire Sayers, Frank Schwach, Julian C Rayner, Thierry Voet, Katarzyna K Modrzynska, Andrew P. Waters, Mara K N Lawniczak, Oliver Billker

**Author notes:** These authors contributed equally to this work (Andrew J C Russell, Theo Sanderson, Ellen Bushell, Arthur M Talman). University of Vermont, Burlington VT 054051, USA. Wellcome Centre for Human Genetics, Roosevelt Dr, Headington, Oxford OX3 7BN, United Kingdom (Ruddy Montandon). Corresponding authors. For bulk transcriptomic time course and validation,; single cell analysis and validation,; functional screen and validation,.

## Abstract

The transmission of malaria parasites from vertebrate host to mosquito vector requires a developmental switch in asexually dividing blood-stage parasites to sexual reproduction. In *Plasmodium berghei* the transcription factor AP2-G is required and sufficient for this switch, but how a particular sex is determined in a haploid parasite remains unknown. Using a global screen of barcoded mutants, we here identify ten genes essential for the formation of either male or female sexual forms and validate their importance for transmission. High-resolution single-cell transcriptomics of wild-type and mutant parasites portrays the developmental bifurcation and reveals a regulatory cascade of putative gene functions in determination and subsequent differentiation of each sex. A male-determining gene with a LOTUS/OST-HTH domain points towards unexpected conservation of molecular mechanisms of gametogenesis in animals and a distantly related eukaryotic parasite.
