## Supplemental Table 9 for "Regulators of male and female sexual development critical for transmission of a malaria parasite"

### Sheet: Sheet1
Gametocyte screen barseq - Super pool 1 (SP1)	Barseq pools (Table S8)
Strategy: All dispensable and slow mutant pools 1-15 pooled together and injected into 4x Balb/c mice.	Pool 1 Dispensable genes (barseq_0064)
	Pool 2 Dispensable genes (barseq_0065)
	Pool 3 Dispensable genes (barseq_0066)
	Pool 4 Dispensable genes (barseq_0067)
	Pool 5 Dispensable genes (barseq_0068)
Parasites from different mice not pooled before sorting	Pool 6 Dispensable genes (barseq_0069)
	Pool 7 Dispensable genes (barseq_0070)
	Pool 8 Dispensable genes (barseq_0071)
	Pool 9 Dispensable genes (barseq_0072)
	Pool 10 Slow genes (barseq_0073)
	Pool 11 Slow genes (barseq_0074)
	Pool 12 Slow genes (barseq_0075)
	Pool 13 Slow genes (barseq_0076)
	Pool 14 Slow genes (barseq_0077)
	Pool 15 Slow genes (barseq_0078)
Gametocyte screen barseq - Super pool 2 (SP2)	Barseq pools (Table S8)
Strategy: Only slow mutant pools 10-15 pooled together in 3x Balb/c mice.	Pool 10 Slow genes (barseq_0073)
	Pool 11 Slow genes (barseq_0074)
	Pool 12 Slow genes (barseq_0075)
Parasites from different mice not pooled before sorting.	Pool 13 Slow genes (barseq_0076)
	Pool 14 Slow genes (barseq_0077)
	Pool 15 Slow genes (barseq_0078)
Gametocyte screen barseq - Super pool 3 (SP3)	Barseq pools (Table S8)
Strategy: Pools with dispensable mutants (SP3a, Pool 1-9) pooled together in 3x Balb/c. Pools with slow mutants (SP3b, Pool 10-15) pooled together in 3x Balb/c. SP3a and SP3b propagated separately.	Pool 1 Dispensable genes (barseq_0064)
	Pool 2 Dispensable genes (barseq_0065)
	Pool 3 Dispensable genes (barseq_0066)
	Pool 4 Dispensable genes (barseq_0067)
	Pool 5 Dispensable genes (barseq_0068)
	Pool 6 Dispensable genes (barseq_0069)
Parasites from different mice pooled before sorting.	Pool 7 Dispensable genes (barseq_0070)
	Pool 8 Dispensable genes (barseq_0071)
	Pool 9 Dispensable genes (barseq_0072)
	Pool 10 Slow genes (barseq_0073)
	Pool 11 Slow genes (barseq_0074)
	Pool 12 Slow genes (barseq_0075)
	Pool 13 Slow genes (barseq_0076)
	Pool 14 Slow genes (barseq_0077)
	Pool 15 Slow genes (barseq_0078)
Gametocyte screen barseq - Super pool 4 (SP4)	Barseq pools (Table S8)
Strategy: Only dispensable mutant pools 1-9, pooled and propagated together in 6x Balb/c mice	Pool 1 Dispensable genes (barseq_0064)
	Pool 2 Dispensable genes (barseq_0065)
	Pool 3 Dispensable genes (barseq_0066)
Parasites from different mice pooled before sorting.	Pool 4 Dispensable genes (barseq_0067)
	Pool 5 Dispensable genes (barseq_0068)
	Pool 6 Dispensable genes (barseq_0069)
	Pool 7 Dispensable genes (barseq_0070)
	Pool 8 Dispensable genes (barseq_0071)
	Pool 9 Dispensable genes (barseq_0072)
Gametocyte screen barseq - Super pool 5 (SP5)	Barseq pools (Table S8)
Strategy: Only slow mutant pools 10-15, not pooled together for propagation, pools grown individually in 6x SCID mice.	Pool 10 Slow genes (barseq_0073)
	Pool 11 Slow genes (barseq_0074)
	Pool 12 Slow genes (barseq_0075)
	Pool 13 Slow genes (barseq_0076)
Parasites from different mice pooled before sorting.	Pool 14 Slow genes (barseq_0077)
	Pool 15 Slow genes (barseq_0078)
Gametocyte screen barseq - Super pool 6 (SP6)	Barseq pools (Table S8)
Strategy: Rescreen mutant pools pooled together and injected into 6x Balb/c mice.	Pool 16 Rescreen pool 1
	Pool 17 Rescreen pool 2
Parasites from different mice pooled before sorting.
